# Global diversity and dispersal routes of the *Ostreid herpesvirus type 1* infecting *Magallana gigas*

**DOI:** 10.64898/2026.06.05.730385

**Authors:** Camille Pelletier, Germain Chevignon, Maude Jacquot, Benjamin Morga

## Abstract

The order Herpesvirales comprises double-stranded DNA viruses characterized by substantial genomic plasticity, including recombination, structural variation, gene gain and loss, and lineage turnover. These processes can obscure phylogenetic relationships and complicate the reconstruction of viral evolutionary histories. Within this order, Ostreid herpesvirus 1 (OsHV-1) is a major pathogen of the Pacific oyster *Magallana gigas* and is responsible for recurrent mortality events affecting global aquaculture. Early molecular investigations based on partial genomic regions identified several viral lineages, including the “var” and “µVar” lineages, but provided limited resolution for genome-wide evolutionary inference. The subsequent availability of complete genomes revealed extensive structural variation, such as insertions, deletions, and genomic rearrangements, highlighting the high genomic plasticity of OsHV-1. Although phylogenomic analyses have estimated evolutionary rates compatible with other large double-stranded DNA viruses, current inferences remain based on geographically restricted datasets, leaving the global evolutionary dynamics of OsHV-1 within its principal host insufficiently resolved. Here, we present 275 newly sequenced OsHV-1 genomes collected from infected *M. gigas* oysters between 1994 and 2022 across major oyster-producing regions worldwide. Using *de novo* genome assembly combined with comparative genomics, population genetic analyses, and time-scaled phylogenetic reconstruction, we investigate global genomic diversity and the spatio-temporal dynamics of viral diversification. Our results reveal long-standing viral diversity in East Asia, the emergence of structurally distinct Pacific and microvariants lineages, and ongoing diversification shaped by recombination, structural genome plasticity, and anthropogenic oyster movements. By integrating three decades of whole-genome data, this study provides a phylogenomic framework for understanding the diversity, evolution, and dispersal of OsHV-1 in modern aquaculture systems.
