## Supplemental Table S2 for "Global diversity and dispersal routes of the *Ostreid herpesvirus type 1* infecting *Magallana gigas*"

### Sheet: Feuil2
Table S2. Summary of sequencing read mapping statistics for OsHV-1 reference and µVar A genomes. This table reports, for each sample (Long ID and Short ID), the total number of reads per library and the mapping performance after quality filtering against two reference genomes of Ostreid herpesvirus 1 (OsHV-1) : OsHV-1 reference genome (NC_005881.2; Davison et al., 2005) and OsHV-1 µVarA genome (K…
Long ID	Short ID	Number of reads/library	Quality_filtered reads aligned on OsHV_1 ref genome	% of reads mapping on OsHV_1 ref	OsHV_1 ref coverage	Quality_filtered reads aligned on OsHV_1 µVar A genome	% of reads mapping on OsHV_1 µVar A	OsHV_1 µVar A coverage
OsHV-1/CharenteMaritime.FRA/1993/Mg-S-010	MG-93-ChM-S-010	127798127	34766488	27.2042	25139.8	33621195	26.308	24614.6
OsHV-1/CharenteMaritime.FRA/1994/Mg-S-005	MG-94-ChM-S-005	122175611	6903043	5.6501	4991.62	6700782	5.48455	4905.74
OsHV-1/FRA/1994/Mg-S-006	MG-94-FR-S-006	72304306	2124139	2.93778	1535.97	2056319	2.84398	1505.46
OsHV-1/California.USA/2003/Mg-S-29.32	MG-03-Cal-S-29.32	56957292	1005484	1.76533	727.07	996097	1.74885	729.257
OsHV-1/CharenteMaritime.FRA/2005/Mg-Pl-006	MG-05-ChM-Pl-006	60979604	9098278	14.9202	6579	8825664	14.4731	6461.4
OsHV-1/CharenteMaritime.FRA/2005/Mg-Po-002	MG-05-ChM-Po-002	32066843	437137	1.36321	316.096	424412	1.32352	310.718
OsHV-1/CharenteMaritime.FRA/2005/Mg-Po-012	MG-05-ChM-Po-012	31383477	1691765	5.39062	1223.32	1643589	5.23712	1203.3
OsHV-1/USA/2006/Mg-23.10	MG-06-USA-x-23.10	140161536	33156	0.0236556	23.9752	33502	0.0239024	24.5273
OsHV-1/FRA/2006/Mg-S-009	MG-06-FR-S-009	63933964	4014-10-12	1.20814	558.532	748986	1.1715	548.343
OsHV-1/FRA/2006/Mg-S-010	MG-06-FR-S-010	37611112	216312	0.575128	156.416	209085	0.555913	153.074
OsHV-1/FRA/2006/Mg-S-011	MG-06-FR-S-011	37679564	575617	1.52766	416.231	559027	1.48363	409.272
OsHV-1/California.USA/2007/Mg-719.1	MG-07-USA-x-719.1	136467196	1913934	1.40249	1383.97	1937765	1.41995	1418.67
OsHV-1/California.USA/2007/Mg-719.3	MG-07-USA-x-719.3	181532828	3046243	1.67807	2202.75	3082196	1.69787	2256.52
OsHV-1/Palavas.FRA/2007/Mg-Po-025	MG-07-Pal-Po-025	44314263	393974	0.889046	284.884	382133	0.862325	279.765
OsHV-1/Palavas.FRA/2007/Mg-Po-026	MG-07-Pal-Po-026	36262932	629840	1.73687	455.44	611645	1.68669	447.794
OsHV-1/CharenteMaritime.FRA/2007/Mg-Po-030	MG-07-ChM-Po-030	48424334	89051	0.183897	64.3931	86051	0.177702	62.9992
OsHV-1/Meze.FRA/2007/Mg-Po-034	MG-07-Me-Po-034	73902790	406894	0.55058	294.227	395224	0.534789	289.349
OsHV-1/CharenteMaritime.FRA/2007/Mg-Pl-005	MG-07-ChM-Pl-005	51474094	39880	0.0774759	28.8374	38691	0.075166	28.3262
OsHV-1/California.USA/2008/Mg-18.3	MG-08-USA-x-18.3	156725942	1021413	0.651719	738.588	1032841	0.659011	756.158
OsHV-1/California.USA/2008/Mg-18.5	MG-08-USA-x-18.5	153000752	901732	0.589364	652.046	911985	0.596066	667.677
OsHV-1/BritanyTrait.FRA/2008/Mg-Pl-021	MG-08-Bri-Pl-021	47507348	18296343	38.5127	13230.2	17769542	37.4038	13009.3
OsHV-1/Meze.FRA/2008/Mg-Po-040	MG-08-Me-Po-040	107260632	224442	0.209249	162.295	218062	0.203301	159.646
OsHV-1/Meze.FRA/2008/Mg-Po-041	MG-08-Me-Po-041	39507196	122523	0.310128	88.5969	125878	0.31862	92.1571
OsHV-1/Meze.FRA/2008/Mg-Po-042	MG-08-Me-Po-042	75041220	277738	0.370114	200.833	269187	0.358719	197.076
OsHV-1/Meze.FRA/2008/Mg-Po-043	MG-08-Me-Po-043	103150118	372317	0.360947	269.224	377387	0.365862	276.29
OsHV-1/Rivedoux.FRA/2008/Mg-S-051	MG-08-Ri-S-051	51575059	372317	0.721894	269.224	377387	0.731724	276.29
OsHV-1/Rivedoux.FRA/2008/Mg-S-053	MG-08-Ri-S-053	45588527	80847	0.177341	58.4608	81782	0.179392	59.8738
OsHV-1/Rivedoux.FRA/2008/Mg-S-054	MG-08-Ri-S-054	37565129	195400	0.520163	141.295	197781	0.526502	144.798
OsHV-1/Rivedoux.FRA/2008/Mg-Po-087	MG-08-Ri-Po-087	36521918	806407	2.20801	583.116	818090	2.24	598.936
OsHV-1/BritanyTrait.FRA/2008/Mg-Pl-019	MG-08-Bri-Pl-019	50159120	17664078	35.2161	12773	17144008	34.1792	12551.4
OsHV-1/CharenteMaritime.FRA/2009/Mg-S-78.12	MG-09-ChM-S-78.12	190140798	176670	0.0929154	127.751	173619	0.0913108	127.109
OsHV-1/CharenteMaritime.FRA/2009/Mg-S-78.3	MG-09-ChM-S-78.3	159342914	190413	0.119499	137.688	187721	0.117809	137.433
OsHV-1/CharenteMaritime.FRA/2009/Mg-S-78.6	MG-09-ChM-S-78.6	176138700	385808	0.219036	278.979	381438	0.216555	279.256
OsHV-1/BretonInlet.FRA/2010/Mg-012	MG-10-Bri-x-012	55148176	970027	1.75895	701.431	982234	1.78108	719.108
OsHV-1/BritanyTrait.FRA/2010/Mg-010	MG-10-Bri-x-010	37145264	964641	2.59694	697.536	976437	2.6287	714.864
OsHV-1/BritanyTrait.FRA/2010/Mg-011	MG-10-Bri-x-011	37409741	230423	0.615944	166.62	233469	0.624086	170.926
OsHV-1/Normandie.FRA/2010/Mg-S-022	MG-10-Nor-S-022	41057665	323179	0.787134	233.692	327617	0.797944	239.853
OsHV-1/Normandie.FRA/2010/Mg-S-027	MG-10-Nor-S-027	40612371	240522	0.592238	173.922	243907	0.600573	178.568
OsHV-1/CharenteMaritime.FRA/2010/Mg-Pl-Li	MG-10-ChM-Pl-Li	39929764	4072775	10.1998	2945.04	4129562	10.3421	3023.31
OsHV-1/CharenteMaritime.FRA/2011/Mg-S-025.17	MG-11-ChM-S-025.17	123416962	4233743	3.43044	3061.44	4168768	3.37779	3052.02
OsHV-1/CharenteMaritime.FRA/2011/Mg-S-025.22	MG-11-ChM-S-025.22	155987686	26833573	17.2024	19403.5	26459611	16.9626	19371.5
OsHV-1/CharenteMaritime.FRA/2011/Mg-S-025.23	MG-11-ChM-S-025.23	131154952	5520600	4.20922	3991.97	5434663	4.1437	3978.8
OsHV-1/GeorgesRiver.AUS/2011/Mg-01	MG-11-AUS-x-01	142113154	5243580	3.68972	3791.65	5311347	3.73741	3888.51
OsHV-1/GeorgesRiver.AUS/2011/Mg-03	MG-11-AUS-x-03	156609258	7445309	4.75407	5383.73	7532969	4.81004	5515
OsHV-1/NZ/2011/Mg-A-16	MG-11-NZ-A-16	34520332	49335	0.142916	35.6743	48851	0.141514	35.7645
OsHV-1/NZ/2011/Mg-A-17	MG-11-NZ-A-17	45979764	119003	0.258816	86.0516	117890	0.256395	86.309
OsHV-1/NZ/2011/Mg-A-18	MG-11-NZ-A-18	32713708	78861	0.241064	57.0247	78062	0.238622	57.1503
OsHV-1/IRE/2011/Mg-25.11.27	MG-11-IRE-x-25.11.17	162554822	236944	0.145763	171.335	234019	0.143963	171.329
OsHV-1/Fangar.SPA/2011/Mg-32	MG-11-SPA-x-32	106539450	1037737	0.97404	750.392	1024585	0.961695	750.113
OsHV-1/Fangar.SPA/2011/Mg-47	MG-11-SPA-x-47	109384874	2762766	2.52573	1997.77	2725219	2.4914	1995.17
OsHV-1/CharenteMaritime.FRA/2012/Mg-S-38.1MA	MG-12-ChM-S-38.1MA	153061728	4136560	2.70254	2991.16	4075472	2.66263	2983.71
OsHV-1/CharenteMaritime.FRA/2012/Mg-S-38.2BR	MG-12-ChM-S-38.2BR	126179032	2012950	1.59531	1455.57	1984665	1.5729	1453
OsHV-1/CharenteMaritime.FRA/2012/Mg-S-38.9BR	MG-12-ChM-S-38.9BR	131055614	8573383	6.54179	6199.45	8449485	6.44725	6185.99
OsHV-1/CharenteMaritime.FRA/2012/Mg-S-38.9MA	MG-12-ChM-S-38.9MA	171004946	18995940	11.1084	13736	18707609	10.9398	13696.1
OsHV-1/GeorgesRiver.AUS/2012/Mg-02	MG-12-AUS-x-02	161211320	1012415	0.628005	732.081	1030424	0.639176	754.388
OsHV-1/GeorgesRiver.AUS/2012/Mg-06	MG-12-AUS-x-06	54621515	51694	0.0946404	37.3801	52492	0.0961013	38.4302
OsHV-1/KOR/2012/Mg-02	MG-12-KOR-x-02	100761795	85647	0.0849995	61.9317	84581	0.0839415	61.923
OsHV-1/KOR/2012/Mg-05	MG-12-KOR-x-05	160710048	1498366	0.932341	1083.47	1481949	0.922126	1084.96
OsHV-1/NZ/2012/Mg-17	MG-12-NZ-17	61933139	202319	0.326673	146.298	204970	0.330954	150.061
OsHV-1/Fangar.SPA/2012/Mg-F300	MG-12-SPA-x-F300	70226459	9350420	13.3147	6761.33	9225425	13.1367	6754.07
OsHV-1/CharenteMaritime.FRA/2013/Mg-S-032.2	MG-13-ChM-S-032.2	165844544	855618	0.515916	618.701	842387	0.507938	616.724
OsHV-1/CharenteMaritime.FRA/2013/Mg-S-032.4	MG-13-ChM-S-032.4	148250676	916311	0.618082	662.588	902612	0.608842	660.815
OsHV-1/CharenteMaritime.FRA/2013/Mg-S-032.5	MG-13-ChM-S-032.5	166763802	2482385	1.48856	1795.02	2447088	1.4674	1791.55
OsHV-1/CharenteMaritime.FRA/2013/Mg-S-032.9	MG-13-ChM-S-032.9	173264888	2188655	1.26318	1582.63	2157784	1.24537	1579.74
OsHV-1/GeorgesRiver.AUS/2013/Mg-09	MG-13-AUS-x-09	148771352	1618848	1.08814	1170.6	1638556	1.10139	1199.61
OsHV-1/HawkesburyRiver.AUS/2013/Mg-12	MG-13-AUS-x-12	131227602	210444	0.160366	152.173	214873	0.163741	157.312
OsHV-1/CharenteMaritime.FRA/2014/Mg-S-050.4	MG-14-ChM-S-050.4	152494640	958466	0.628524	693.071	942184	0.617847	689.787
OsHV-1/CharenteMaritime.FRA/2014/Mg-S-050.7	MG-14-ChM-S-050.7	149657010	53257	0.035586	38.5104	52285	0.0349366	38.2786
OsHV-1/CharenteMaritime.FRA/2015/Mg-S-054.10	MG-15-ChM-S-054.10	150708918	1733632	1.15032	1253.6	1708671	1.13376	1250.94
OsHV-1/CharenteMaritime.FRA/2015/Mg-S-054.11	MG-15-ChM-S-054.11	153713844	8961382	5.82991	6480.01	8842345	5.75247	6473.61
OsHV-1/CharenteMaritime.FRA/2015/Mg-S-054.12	MG-15-ChM-S-054.12	148736126	1751761	1.17776	1266.71	1726491	1.16077	1263.99
OsHV-1/CharenteMaritime.FRA/2015/Mg-S-054.14	MG-15-ChM-S-054.14	144573864	5982205	4.13782	4325.76	5901680	4.08212	4320.71
OsHV-1/Galicia.SPA/2015/Mg-S-69.533	MG-15-SPA-S-69.533	112468875	1896644	1.68637	1371.47	1921370	1.70836	1406.66
OsHV-1/Galicia.SPA/2015/Mg-S-69.534	MG-15-SPA-S-69.534	42624597	3070756	7.20419	2220.48	3111091	7.29882	2277.67
OsHV-1/BretonInlet.FRA/2016/Mg-S-078.6	MG-16-Bri-S-078.6	134787204	1476961	1.09577	1068	1456150	1.08033	1066.07
OsHV-1/BretonInlet.FRA/2016/Mg-S-079.7	MG-16-Bri-S-079.7	187140854	6843614	3.65693	4948.65	6748409	3.60606	4940.61
OsHV-1/BretonInlet.FRA/2016/Mg-S-079.8	MG-16-Bri-S-079.8	150722228	3186697	2.11428	2304.31	3142439	2.08492	2300.62
OsHV-1/Galicia.SPA/2016/Mg-S-67.753	MG-16-SPA-S-67.753	126350659	227916	0.180384	164.807	230913	0.182756	169.055
OsHV-1/Galicia.SPA/2016/Mg-S-67.754	MG-16-SPA-S-67.754	47589947	598612	1.25785	432.859	606648	1.27474	444.136
OsHV-1/Thau.FRA/2016/Mg-S-01	MG-16-Th-S-01	149530820	11986631	8.01616	8667.58	12123684	8.10782	8875.92
OsHV-1/Thau.FRA/2016/Mg-S-02	MG-16-Th-S-02	147738562	10851712	7.34521	7846.92	5490393	3.71629	4019.6
OsHV-1/Thau.FRA/2016/Mg-S-03	MG-16-Th-S-03	157825720	3421773	2.16807	2474.3	3460858	2.19284	2533.74
OsHV-1/California.USA/2017/Mg-S-9.89d	MG-17-USA-S-9.89d	126796157	15337	0.0120958	11.0902	15083	0.0118955	11.0425
OsHV-1/CharenteMaritime.FRA/2017/Mg-S-46.2.m	MG-17-ChM-S-46.2.m	18490234	316296	1.71061	228.715	320810	1.73502	234.87
OsHV-1/CharenteMaritime.FRA/2017/Mg-S-47.3.m	MG-17-ChM-S-47.3.m	23222776	1001118	4.31093	723.913	1014490	4.36851	742.723
OsHV-1/CharenteMaritime.FRA/2017/Mg-S-48.4.m	MG-17-ChM-S-48.4.m	25142786	690393	2.74589	499.226	699955	2.78392	512.447
OsHV-1/CharenteMaritime.FRA/2017/Mg-S-49.5.m88	MG-17-ChM-S-49.5.m88	19094008	145350	0.761234	105.103	147399	0.771965	107.913
OsHV-1/CharenteMaritime.FRA/2017/Mg-S-56.10.m	MG-17-ChM-S-56.10.m	25073220	596380	2.37855	431.245	604731	2.41186	442.732
OsHV-1/CharenteMaritime.FRA/2017/Mg-S-57.11.m99	MG-17-ChM-S-57.11.m99	27875130	26820	0.0962148	19.3937	27260	0.0977933	19.9574
OsHV-1/CharenteMaritime.FRA/2017/Mg-S-58.12.m	MG-17-ChM-S-58.12.m	26235654	105230	0.401095	76.0922	106663	0.406557	78.0895
OsHV-1/CharenteMaritime.FRA/2018/Mg-S-101.3	MG-18-ChM-S-101.3	86010425	26453	0.0307556	19.1283	25891	0.0301022	18.9552
OsHV-1/CharenteMaritime.FRA/2018/Mg-S-101.5	MG-18-ChM-S-101.5	162360204	171182	0.105433	123.782	167314	0.103051	122.493
OsHV-1/Britany.FRA/2018/Mg-S-10	MG-18-Bri-S-10	134101798	3334863	2.48681	2411.45	4151236	3.09559	3039.18
OsHV-1/Britany.FRA/2018/Mg-S-02	MG-18-Bri-S-02	110258822	1092476	0.990829	789.974	1483570	1.34553	1086.14
OsHV-1/Britany.FRA/2018/Mg-S-04	MG-18-Bri-S-04	145879012	1945913	1.33392	1407.1	2528410	1.73322	1851.09
OsHV-1/Britany.FRA/2018/Mg-S-06	MG-18-Bri-S-06	100097538	885483	0.88462	640.296	1087573	1.08651	796.228
OsHV-1/Britany.FRA/2018/Mg-S-09	MG-18-Bri-S-09	93656660	695273	0.742364	502.755	1027331	1.09691	752.124
OsHV-1/CharenteMaritime.FRA/2018/Mg-S-01	MG-18-ChM-S-01	142963466	4299296	3.00727	3108.84	6576832	4.60036	4814.99
OsHV-1/CharenteMaritime.FRA/2018/Mg-S-10	MG-18-ChM-S-10	129577382	1550299	1.19643	1121.03	2117394	1.63408	1550.17
OsHV-1/CharenteMaritime.FRA/2018/Mg-S-03	MG-18-ChM-S-03	117858928	454636	0.385746	328.749	654971	0.555725	479.514
OsHV-1/CharenteMaritime.FRA/2018/Mg-S-04	MG-18-ChM-S-04	151723894	4564301	3.00829	3300.46	5389886	3.55243	3946.01
OsHV-1/CharenteMaritime.FRA/2018/Mg-S-07	MG-18-ChM-S-07	124895710	1933191	1.54784	1397.9	2640657	2.11429	1933.26
OsHV-1/CharenteMaritime.FRA/2018/Mg-S-08	MG-18-ChM-S-08	144133086	2294239	1.59175	1658.97	3080039	2.13694	2254.94
OsHV-1/CharenteMaritime.FRA/2018/Mg-S-09	MG-18-ChM-S-09	150431500	5446142	3.62035	3938.13	6671108	4.43465	4884.01
OsHV-1/California.USA/2018/Mg-S-aq.6	MG-18-USA-S-aq.6	67994061	830013	1.22071	600.186	841729	1.23794	616.242
OsHV-1/California.USA/2018/Mg-S-t.13	MG-18-USA-S-t.13	114195212	502356	0.43991	363.256	508657	0.445428	372.395
OsHV-1/California.USA/2018/Mg-S-t.17	MG-18-USA-S-t.17	47434120	448514	0.945551	324.322	454253	0.95765	332.565
OsHV-1/Sylt.GE/2018/Mg-S-02	MG-18-GE-S-02	100568112	970598	0.965115	701.843	984016	0.978457	720.412
OsHV-1/Sylt.GE/2018/Mg-S-03	MG-18-GE-S-03	103660210	1060502	1.02306	766.853	1073512	1.03561	785.934
OsHV-1/Sylt.GE/2018/Mg-S-06	MG-18-GE-S-06	127399899	10760561	8.44629	7781.01	10902133	8.55741	7981.61
OsHV-1/Sylt.GE/2018/Mg-S-07	MG-18-GE-S-07	95349640	6728418	7.05657	4865.35	6817850	7.15037	4991.45
OsHV-1/Sylt.GE/2018/Mg-S-08	MG-18-GE-S-08	92766253	1573388	1.69608	1137.72	1594342	1.71867	1167.24
OsHV-1/California.USA/2018/Mg-S-cdfw.80	MG-18-USA-S-cdfw.80	17917347	501544	2.79921	362.669	496319	2.77005	363.362
OsHV-1/Thau.FRA/2018/Mg-S-01	MG-18-Th-S-01	142963466	4299296	3.00727	3108.84	2697051	1.88653	1974.55
OsHV-1/Thau.FRA/2018/Mg-S-10	MG-18-Th-S-10	123888484	9447095	7.62548	6831.23	11944719	9.64151	8744.9
OsHV-1/Thau.FRA/2018/Mg-S-03	MG-18-Th-S-03	153606448	2385623	1.55307	1725.05	3623755	2.35912	2653
OsHV-1/Thau.FRA/2018/Mg-S-04	MG-18-Th-S-04	151531328	2419567	1.59674	1749.6	3628898	2.39482	2656.77
OsHV-1/Thau.FRA/2018/Mg-S-05	MG-18-Th-S-05	126956824	1592463	1.25433	1151.52	2298754	1.81066	1682.95
OsHV-1/Thau.FRA/2018/Mg-S-06	MG-18-Th-S-06	107697770	2718292	2.524	1965.61	3707835	3.44282	2714.56
OsHV-1/Thau.FRA/2018/Mg-S-07	MG-18-Th-S-07	134444560	7662280	5.69921	5540.63	11280138	8.39018	8258.35
OsHV-1/Thau.FRA/2018/Mg-S-08	MG-18-Th-S-08	147175446	4985528	3.38747	3605.06	7816835	5.31124	5722.82
OsHV-1/Thau.FRA/2018/Mg-S-09	MG-18-Th-S-09	119434766	2676603	2.24106	1935.46	3987543	3.33868	2919.34
OsHV-1/Arcachon.FRA/2019/Mg-S-065.1	MG-19-Arc-S-065.1	199440260	383188	0.192132	277.085	379582	0.190324	277.897
OsHV-1/Arcachon.FRA/2019/Mg-S-065.2	MG-19-Arc-S-065.2	167315164	424887	0.253944	307.238	418571	0.250169	306.442
OsHV-1/Arcachon.FRA/2019/Mg-S-065.7	MG-19-Arc-S-065.7	174649940	138463	0.0792803	100.123	136813	0.0783356	100.163
OsHV-1/CharenteMaritime.FRA/2019/Mg-S-03	MG-19-ChM-S-03	59701714	3231623	5.41295	2336.8	3274415	5.48462	2397.25
OsHV-1/CharenteMaritime.FRA/2019/Mg-S-04	MG-19-ChM-S-04	49446350	4749331	9.60502	3434.26	4811111	9.72996	3522.28
OsHV-1/CharenteMaritime.FRA/2019/Mg-S-07	MG-19-ChM-S-07	61831656	3528291	5.70629	2551.32	3574632	5.78123	2617.04
OsHV-1/CharenteMaritime.FRA/2019/Mg-S-08	MG-19-ChM-S-08	66657954	2463188	3.69526	1781.14	2495267	3.74339	1826.82
OsHV-1/Arcachon.FRA/2020/Mg-S-10	MG-20-Arc-S-10	129463610	1607560	1.24171	1162.43	1629261	1.25847	1192.81
OsHV-1/Arcachon.FRA/2020/Mg-S-12	MG-20-Arc-S-12	149613775	2548792	1.70358	1843.04	2581728	1.7256	1890.12
OsHV-1/Arcachon.FRA/2020/Mg-S-15	MG-20-Arc-S-15	137788932	149948	0.108824	108.428	152116	0.110398	111.366
OsHV-1/Arcachon.FRA/2020/Mg-S-02	MG-20-Arc-S-02	118337223	384679	0.32507	278.163	389867	0.329454	285.427
OsHV-1/Arcachon.FRA/2020/Mg-S-20	MG-20-Arc-S-20	127955807	11689995	9.13596	8453.08	11850831	9.26166	8676.16
OsHV-1/Arcachon.FRA/2020/Mg-S-04	MG-20-Arc-S-04	112862595	57813	0.0512242	41.8048	58530	0.0518595	42.8507
OsHV-1/Arcachon.FRA/2020/Mg-S-05	MG-20-Arc-S-05	127861568	2662825	2.08258	1925.5	2698672	2.11062	1975.74
OsHV-1/Arcachon.FRA/2020/Mg-S-06	MG-20-Arc-S-06	114382993	66084	0.0577743	47.7856	67003	0.0585778	49.0539
OsHV-1/Arcachon.FRA/2020/Mg-S-08	MG-20-Arc-S-08	112172860	10026306	8.93826	7250.06	10163853	9.06088	7441.1
OsHV-1/Arcachon.FRA/2020/Mg-S-09	MG-20-Arc-S-09	148431433	129112	0.0869843	93.3614	130831	0.0881424	95.7833
OsHV-1/Brest.FRA/2020/Mg-S-01	MG-20-Br-S-01	131308381	91768	0.0698874	66.3578	92977	0.0708081	68.0698
OsHV-1/Brest.FRA/2020/Mg-S-12	MG-20-Br-S-12	129898362	382838	0.294721	276.832	388037	0.298724	284.087
OsHV-1/Brest.FRA/2020/Mg-S-15	MG-20-Br-S-15	138750015	364327	0.262578	263.446	369242	0.26612	270.327
OsHV-1/Brest.FRA/2020/Mg-S-19	MG-20-Br-S-19	144274385	3118374	2.16142	2254.91	3160973	2.19095	2314.19
OsHV-1/Brest.FRA/2020/Mg-S-20	MG-20-Br-S-20	139949085	4977384	3.55657	3599.17	5044619	3.60461	3693.24
OsHV-1/Brest.FRA/2020/Mg-S-04	MG-20-Br-S-04	116228750	3592857	3.09119	2598.01	3641442	3.133	2665.95
OsHV-1/Brest.FRA/2020/Mg-S-05	MG-20-Br-S-05	133464558	572592	0.429022	414.044	580525	0.434966	425.011
OsHV-1/Brest.FRA/2020/Mg-S-06	MG-20-Br-S-06	125572898	142230	0.113265	102.847	144223	0.114852	105.588
OsHV-1/Brest.FRA/2020/Mg-S-07	MG-20-Br-S-07	137009351	911820	0.665517	659.341	924377	0.674682	676.75
OsHV-1/Brest.FRA/2020/Mg-S-09	MG-20-Br-S-09	132050441	5134647	3.8884	3712.88	5203789	3.94076	3809.77
OsHV-1/CharenteMaritime.FRA/2020/Mg-S-10	MG-20-ChM-S-10	114339167	1776	0.00155327	1.28423	3674	0.00321325	2.68979
OsHV-1/CharenteMaritime.FRA/2020/Mg-S-12	MG-20-ChM-S-12	136142300	366081	0.268896	264.715	371239	0.272685	271.789
OsHV-1/CharenteMaritime.FRA/2020/Mg-S-13	MG-20-ChM-S-13	123516817	3519980	2.8498	2545.31	3571476	2.89149	2614.73
OsHV-1/CharenteMaritime.FRA/2020/Mg-S-18	MG-20-ChM-S-18	153301462	142794	0.0931459	103.255	144836	0.0944779	106.037
OsHV-1/CharenteMaritime.FRA/2020/Mg-S-19	MG-20-ChM-S-19	132771514	6699141	5.04562	4844.18	6791259	5.115	4971.98
OsHV-1/CharenteMaritime.FRA/2020/Mg-S-20	MG-20-ChM-S-20	142604624	17758	0.0124526	12.8409	18013	0.0126314	13.1876
OsHV-1/CharenteMaritime.FRA/2020/Mg-S-21	MG-20-ChM-S-21	130233074	272760	0.20944	197.234	276658	0.212433	202.545
OsHV-1/CharenteMaritime.FRA/2020/Mg-S-22	MG-20-ChM-S-22	103995570	5123219	4.92638	3704.62	5196634	4.99698	3804.53
OsHV-1/CharenteMaritime.FRA/2020/Mg-S-23	MG-20-ChM-S-23	102541642	850487	0.829406	614.991	864497	0.843069	632.911
OsHV-1/CharenteMaritime.FRA/2020/Mg-S-24	MG-20-ChM-S-24	131290966	487823	0.371559	352.747	494700	0.376797	362.177
OsHV-1/CharenteMaritime.FRA/2020/Mg-S-25	MG-20-ChM-S-25	124471706	257048	0.206511	185.872	260611	0.209374	190.797
OsHV-1/CharenteMaritime.FRA/2020/Mg-S-26	MG-20-ChM-S-26	116918394	4690231	4.01154	3391.53	393729	0.336755	288.255
OsHV-1/CharenteMaritime.FRA/2020/Mg-S-27	MG-20-ChM-S-27	128533784	4955170	3.85515	3583.1	5022850	3.90781	3677.3
OsHV-1/CharenteMaritime.FRA/2020/Mg-S-28	MG-20-ChM-S-28	145463357	153041	0.105209	110.665	155278	0.106747	113.681
OsHV-1/CharenteMaritime.FRA/2020/Mg-S-29	MG-20-ChM-S-29	139741845	3545037	2.53685	2563.43	3593963	2.57186	2631.19
OsHV-1/CharenteMaritime.FRA/2020/Mg-S-3	MG-20-ChM-S-3	151231120	52837	0.0349379	38.2067	53500	0.0353763	39.1681
OsHV-1/CharenteMaritime.FRA/2020/Mg-S-30	MG-20-ChM-S-30	149216786	318919	0.213729	230.612	323327	0.216683	236.712
OsHV-1/CharenteMaritime.FRA/2020/Mg-S-5	MG-20-ChM-S-5	130625283	696287	0.533042	503.488	705575	0.540152	516.562
OsHV-1/CharenteMaritime.FRA/2020/Mg-S-6	MG-20-ChM-S-6	121904138	93517	0.0767136	67.6225	94703	0.0776865	69.3334
OsHV-1/CharenteMaritime.FRA/2020/Mg-S-9	MG-20-ChM-S-9	158965938	1144578	0.720015	827.649	1160103	0.729781	849.328
OsHV-1/Arcachon.FRA/2021/Mg-S-01	MG-21-Arc-S-01	45277591	164317	0.36291	118.818	166685	0.36814	122.032
OsHV-1/Arcachon.FRA/2021/Mg-S-10	MG-21-Arc-S-10	55284435	71981	0.130201	52.0498	72984	0.132015	53.4326
OsHV-1/Arcachon.FRA/2021/Mg-S-11	MG-21-Arc-S-11	63056308	120797	0.19157	87.3488	122485	0.194247	89.673
OsHV-1/Arcachon.FRA/2021/Mg-S-12	MG-21-Arc-S-12	50544935	123343	0.244026	89.1898	125051	0.247406	91.5516
OsHV-1/Arcachon.FRA/2021/Mg-S-13	MG-21-Arc-S-13	41533166	319406	0.769038	230.964	323594	0.779122	236.908
OsHV-1/Arcachon.FRA/2021/Mg-S-14	MG-21-Arc-S-14	53256019	134578	0.2527	97.3139	136342	0.256012	99.8179
OsHV-1/Arcachon.FRA/2021/Mg-S-16	MG-21-Arc-S-16	41179690	949240	2.30512	686.399	962037	2.33619	704.321
OsHV-1/Arcachon.FRA/2021/Mg-S-18	MG-21-Arc-S-18	45176657	214948	0.475794	155.43	217701	0.481888	159.382
OsHV-1/Arcachon.FRA/2021/Mg-S-19	MG-21-Arc-S-19	51812966	885395	1.70883	640.233	897225	1.73166	656.871
OsHV-1/Arcachon.FRA/2021/Mg-S-02	MG-21-Arc-S-02	48136202	1197026	2.48675	865.574	1213484	2.52094	888.409
OsHV-1/Arcachon.FRA/2021/Mg-S-20	MG-21-Arc-S-20	46872108	1953757	4.16827	1412.77	1979654	4.22352	1449.33
OsHV-1/Arcachon.FRA/2021/Mg-S-04	MG-21-Arc-S-04	46054864	369606	0.802534	267.264	374616	0.813412	274.262
OsHV-1/Arcachon.FRA/2021/Mg-S-05	MG-21-Arc-S-05	44654258	172572	0.386463	124.788	174912	0.391703	128.056
OsHV-1/Arcachon.FRA/2021/Mg-S-06	MG-21-Arc-S-06	53777775	2566713	4.77281	1856	2601459	4.83742	1904.57
OsHV-1/Arcachon.FRA/2021/Mg-S-07	MG-21-Arc-S-07	52454689	133119	0.253779	96.2589	134947	0.257264	98.7966
OsHV-1/Brest.FRA/2021/Mg-S-10	MG-21-Br-S-10	56175881	972307	1.73083	703.079	984792	1.75305	720.98
OsHV-1/Brest.FRA/2021/Mg-S-11	MG-21-Br-S-11	66229795	303537	0.458309	219.489	307672	0.464552	225.251
OsHV-1/Brest.FRA/2021/Mg-S-12	MG-21-Br-S-12	56694403	695447	1.22666	502.881	704885	1.24331	516.056
OsHV-1/Brest.FRA/2021/Mg-S-14	MG-21-Br-S-14	49541251	114988	0.232106	83.1483	116536	0.23523	85.3177
OsHV-1/Brest.FRA/2021/Mg-S-15	MG-21-Br-S-15	53662564	67308	0.125428	48.6707	68188	0.127068	49.9214
OsHV-1/Brest.FRA/2021/Mg-S-02	MG-21-Br-S-02	53322611	336859	0.631738	243.584	341236	0.639946	249.824
OsHV-1/Brest.FRA/2021/Mg-S-21	MG-21-Br-S-21	62166588	2374583	3.81971	1717.07	2406085	3.87038	1761.53
OsHV-1/Brest.FRA/2021/Mg-S-24	MG-21-Br-S-24	72751647	4877215	6.70392	3526.73	4942635	6.79385	3618.57
OsHV-1/Brest.FRA/2021/Mg-S-28	MG-21-Br-S-28	56968385	536602	0.941929	388.019	543760	0.954494	398.095
OsHV-1/Brest.FRA/2021/Mg-S-03	MG-21-Br-S-03	45326028	314655	0.694204	227.528	318929	0.703633	233.493
OsHV-1/Brest.FRA/2021/Mg-S-04	MG-21-Br-S-04	56554466	58535	0.103502	42.3269	59242	0.104752	43.3719
OsHV-1/Brest.FRA/2021/Mg-S-05	MG-21-Br-S-05	55554883	1443145	2.59769	1043.54	1462156	2.63191	1070.47
OsHV-1/Brest.FRA/2021/Mg-S-07	MG-21-Br-S-07	41642229	312649	0.750798	226.078	316752	0.760651	231.899
OsHV-1/Brest.FRA/2021/Mg-S-08	MG-21-Br-S-08	50599583	144127	0.284838	104.219	146102	0.288742	106.963
OsHV-1/Brest.FRA/2021/Mg-S-09	MG-21-Br-S-09	49339787	139788	0.283317	101.081	141745	0.287283	103.774
OsHV-1/Leucate.FRA/2021/Mg-S-12	MG-21-Leu-S-12	54020145	722052	1.33663	522.119	732513	1.356	536.283
OsHV-1/Leucate.FRA/2021/Mg-S-19	MG-21-Leu-S-19	66085098	2500496	3.78375	1808.12	2534878	3.83578	1855.82
OsHV-1/Leucate.FRA/2021/Mg-S-22	MG-21-Leu-S-22	64894859	2652298	4.08707	1917.89	2692087	4.14838	1970.92
OsHV-1/Leucate.FRA/2021/Mg-S-24	MG-21-Leu-S-24	61087260	1822570	2.98355	1317.91	1848057	3.02527	1352.99
OsHV-1/Leucate.FRA/2021/Mg-S-26	MG-21-Leu-S-26	60970476	1881942	3.08664	1360.84	1909979	3.13263	1398.32
OsHV-1/Leucate.FRA/2021/Mg-S-27	MG-21-Leu-S-27	61717957	844143	1.36774	610.403	855866	1.38674	626.592
OsHV-1/Leucate.FRA/2021/Mg-S-34	MG-21-Leu-S-34	57525982	443275	0.770565	320.534	449564	0.781497	329.132
OsHV-1/Leucate.FRA/2021/Mg-S-37	MG-21-Leu-S-37	62095096	1287260	2.07305	930.823	1304997	2.10161	955.407
OsHV-1/Leucate.FRA/2021/Mg-S-38	MG-21-Leu-S-38	69696378	2184259	3.13396	1579.45	2214247	3.17699	1621.08
OsHV-1/Leucate.FRA/2021/Mg-S-39	MG-21-Leu-S-39	68227383	3250835	4.76471	2350.69	3295143	4.82965	2412.42
OsHV-1/Leucate.FRA/2021/Mg-S-05	MG-21-Leu-S-05	71692245	899457	1.25461	650.401	911550	1.27148	667.359
OsHV-1/Leucate.FRA/2021/Mg-S-09	MG-21-Leu-S-09	70534739	155043	0.219811	112.112	157241	0.222927	115.118
OsHV-1/CharenteMaritime.FRA/2021/Mg-S-10	MG-21-ChM-S-10	55284154	3118433	5.64074	2254.95	3160836	5.71744	2314.09
OsHV-1/CharenteMaritime.FRA/2021/Mg-S-11	MG-21-ChM-S-11	58467922	1175945	2.01127	850.331	1191717	2.03824	872.473
OsHV-1/CharenteMaritime.FRA/2021/Mg-S-12	MG-21-ChM-S-12	45276448	341168	0.753522	246.7	345912	0.764	253.247
OsHV-1/CharenteMaritime.FRA/2021/Mg-S-13	MG-21-ChM-S-13	44005547	574036	1.30446	415.088	581578	1.3216	425.782
OsHV-1/CharenteMaritime.FRA/2021/Mg-S-14	MG-21-ChM-S-14	56095513	2232419	3.97967	1614.27	2262683	4.03363	1656.54
OsHV-1/CharenteMaritime.FRA/2021/Mg-S-15	MG-21-ChM-S-15	50093257	1002086	2.00044	724.613	1015612	2.02744	743.544
OsHV-1/CharenteMaritime.FRA/2021/Mg-S-17	MG-21-ChM-S-17	44113428	816837	1.85167	590.658	827898	1.87675	606.116
OsHV-1/CharenteMaritime.FRA/2021/Mg-S-18	MG-21-ChM-S-18	54213896	4404682	8.12464	3185.04	4464592	8.23514	3268.59
OsHV-1/CharenteMaritime.FRA/2021/Mg-S-02	MG-21-ChM-S-02	41417151	243547	0.588034	176.11	247259	0.596997	181.022
OsHV-1/CharenteMaritime.FRA/2021/Mg-S-20	MG-21-ChM-S-20	49376944	5519140	11.1776	3990.91	5594709	11.3306	4095.97
OsHV-1/CharenteMaritime.FRA/2021/Mg-S-21	MG-21-ChM-S-21	61261904	274664	0.448344	198.611	278392	0.454429	203.815
OsHV-1/CharenteMaritime.FRA/2021/Mg-S-22	MG-21-ChM-S-22	32247713	2105935	6.53049	1522.81	2134711	6.61973	1562.85
OsHV-1/CharenteMaritime.FRA/2021/Mg-S-23	MG-21-ChM-S-23	53330032	2765215	5.1851	1999.54	2802989	5.25593	2052.11
OsHV-1/CharenteMaritime.FRA/2021/Mg-S-24	MG-21-ChM-S-24	51718122	811760	1.56959	586.987	823122	1.59155	602.62
OsHV-1/CharenteMaritime.FRA/2021/Mg-S-25	MG-21-ChM-S-25	68378322	857809	1.2545	620.285	869759	1.27198	636.763
OsHV-1/CharenteMaritime.FRA/2021/Mg-S-26	MG-21-ChM-S-26	60365823	2931465	4.85617	2119.75	2971253	4.92208	2175.3
OsHV-1/CharenteMaritime.FRA/2021/Mg-S-27	MG-21-ChM-S-27	54026232	3730414	6.90482	2697.48	3781174	6.99877	2768.25
OsHV-1/CharenteMaritime.FRA/2021/Mg-S-28	MG-21-ChM-S-28	58896725	391921	0.665438	283.4	397258	0.674499	290.838
OsHV-1/CharenteMaritime.FRA/2021/Mg-S-29	MG-21-ChM-S-29	53678382	557541	1.03867	403.16	565505	1.05351	414.014
OsHV-1/CharenteMaritime.FRA/2021/Mg-S-03	MG-21-ChM-S-03	58035452	514238	0.886076	371.848	522019	0.899483	382.178
OsHV-1/CharenteMaritime.FRA/2021/Mg-S-31	MG-21-ChM-S-31	42865730	229124	0.534516	165.681	232428	0.542223	170.164
OsHV-1/CharenteMaritime.FRA/2021/Mg-S-34	MG-21-ChM-S-34	52122365	647913	1.24306	468.509	656580	1.25969	480.692
OsHV-1/CharenteMaritime.FRA/2021/Mg-S-36	MG-21-ChM-S-36	54113207	899425	1.66212	650.378	912057	1.68546	667.73
OsHV-1/CharenteMaritime.FRA/2021/Mg-S-38	MG-21-ChM-S-38	56014128	1313203	2.34441	949.583	1332510	2.37888	975.55
OsHV-1/CharenteMaritime.FRA/2021/Mg-S-40	MG-21-ChM-S-40	53822917	723079	1.34344	522.861	733355	1.36253	536.9
OsHV-1/CharenteMaritime.FRA/2021/Mg-S-42	MG-21-ChM-S-42	57140438	3641025	6.37206	2632.84	3691748	6.46083	2702.78
OsHV-1/CharenteMaritime.FRA/2021/Mg-S-47	MG-21-ChM-S-47	67279428	3971924	5.90362	2872.11	4026121	5.98418	2947.58
OsHV-1/CharenteMaritime.FRA/2021/Mg-S-48	MG-21-ChM-S-48	38513664	3055463	7.93345	2209.42	3096097	8.03896	2266.7
OsHV-1/CharenteMaritime.FRA/2021/Mg-S-05	MG-21-ChM-S-05	59226308	920166	1.55364	665.376	932749	1.57489	682.879
OsHV-1/CharenteMaritime.FRA/2021/Mg-S-50	MG-21-ChM-S-50	51906012	5167348	9.9552	3736.53	5239194	10.0936	3835.69
OsHV-1/CharenteMaritime.FRA/2021/Mg-S-52	MG-21-ChM-S-52	53280850	2145801	4.02734	1551.64	2173416	4.07917	1591.19
OsHV-1/CharenteMaritime.FRA/2021/Mg-S-53	MG-21-ChM-S-53	66140860	3651038	5.52009	2640.08	3701205	5.59594	2709.71
OsHV-1/CharenteMaritime.FRA/2021/Mg-S-54	MG-21-ChM-S-54	43343042	3932859	9.0738	2843.87	3985160	9.19446	2917.59
OsHV-1/CharenteMaritime.FRA/2021/Mg-S-55	MG-21-ChM-S-55	54646809	1247905	2.28358	902.365	1265137	2.31512	926.225
OsHV-1/CharenteMaritime.FRA/2021/Mg-S-57	MG-21-ChM-S-57	54564033	2559538	4.69089	1850.81	2595303	4.75644	1900.06
OsHV-1/CharenteMaritime.FRA/2021/Mg-S-58	MG-21-ChM-S-58	65103803	5848271	8.98299	4228.91	5927910	9.10532	4339.91
OsHV-1/CharenteMaritime.FRA/2021/Mg-S-06	MG-21-ChM-S-06	56287265	577451	1.0259	417.557	585578	1.04034	428.71
OsHV-1/CharenteMaritime.FRA/2021/Mg-S-60	MG-21-ChM-S-60	48284910	2701808	5.59555	1953.69	2737570	5.66962	2004.21
OsHV-1/CharenteMaritime.FRA/2021/Mg-S-61	MG-21-ChM-S-61	54990436	4337892	7.88845	3136.75	4397763	7.99732	3219.67
OsHV-1/CharenteMaritime.FRA/2021/Mg-S-62	MG-21-ChM-S-62	59627089	2129687	3.57168	1539.99	2158458	3.61993	1580.24
OsHV-1/CharenteMaritime.FRA/2021/Mg-S-63	MG-21-ChM-S-63	55534391	2775247	4.99735	2006.79	2813682	5.06656	2059.94
OsHV-1/CharenteMaritime.FRA/2021/Mg-S-64	MG-21-ChM-S-64	48435368	2467660	5.09475	1784.38	2501635	5.16489	1831.48
OsHV-1/CharenteMaritime.FRA/2021/Mg-S-07	MG-21-ChM-S-07	50156706	287089	0.572384	207.595	291122	0.580425	213.135
OsHV-1/CharenteMaritime.FRA/2021/Mg-S-08	MG-21-ChM-S-08	54780477	814772	1.48734	589.165	825839	1.50754	604.609
OsHV-1/Brest.FRA/2022/Mg-S-10	MG-22-Br-S-10	52382417	23634	0.0451182	17.0898	23351	0.0445779	17.0956
OsHV-1/Brest.FRA/2022/Mg-S-18	MG-22-Br-S-18	213756668	27466	0.0128492	19.8608	27038	0.012649	19.7949
OsHV-1/Brest.FRA/2022/Mg-S-19	MG-22-Br-S-19	135033512	731755	0.541906	529.135	744257	0.551165	544.881
OsHV-1/Brest.FRA/2022/Mg-S-20	MG-22-Br-S-20	152753784	2560253	1.67607	1851.33	2503504	1.63891	1832.85
OsHV-1/Brest.FRA/2022/Mg-S-21	MG-22-Br-S-21	179666908	15618	0.00869275	11.2934	15343	0.00853969	11.2328
OsHV-1/Brest.FRA/2022/Mg-S-25	MG-22-Br-S-25	133149216	416258	0.312625	300.998	424198	0.318588	310.561
OsHV-1/CharenteMaritime.FRA/2022/Mg-S-10	MG-22-ChM-S-10	58210316	5085029	8.73561	3677.01	5009282	8.60549	3667.37
OsHV-1/CharenteMaritime.FRA/2022/Mg-S-15	MG-22-ChM-S-15	133962010	4517480	3.37221	3266.61	4605284	3.43775	3371.59
OsHV-1/CharenteMaritime.FRA/2022/Mg-S-22	MG-22-ChM-S-22	175070234	2683299	1.5327	1940.3	2725753	1.55695	1995.56
OsHV-1/CharenteMaritime.FRA/2022/Mg-S-25	MG-22-ChM-S-25	57928139	3663842	6.32481	2649.34	3611200	6.23393	2643.81
OsHV-1/CharenteMaritime.FRA/2022/Mg-S-28	MG-22-ChM-S-28	177241850	5284717	2.98164	3821.4	5374363	3.03222	3934.65
OsHV-1/CharenteMaritime.FRA/2022/Mg-S-06	MG-22-ChM-S-06	141847564	2191309	1.54483	1584.54	2225301	1.5688	1629.18
OsHV-1/CharenteMaritime.FRA/2022/Mg-S-07	MG-22-ChM-S-07	51448894	3271621	6.35897	2365.72	3225114	6.26858	2361.15
OsHV-1/Thau.FRA/2022/Mg-S-12	MG-22-Th-S-12	165184956	1735303	1.05052	1254.8	1761924	1.06664	1289.93
OsHV-1/Thau.FRA/2022/Mg-S-02	MG-22-Th-S-02	48307634	3200856	6.62598	2314.55	3155741	6.53259	2310.36
OsHV-1/Thau.FRA/2022/Mg-S-03	MG-22-Th-S-03	196835576	6183986	3.1417	4471.67	6292739	3.19695	4607.01
OsHV-1/Thau.FRA/2022/Mg-S-04	MG-22-Th-S-04	226153122	1630632	0.72103	1179.12	1656448	0.732445	1212.71
OsHV-1/Thau.FRA/2022/Mg-S-05	MG-22-Th-S-05	143198018	3885024	2.71304	2809.28	3951714	2.75962	2893.11
OsHV-1/Thau.FRA/2022/Mg-S-06	MG-22-Th-S-06	54481774	4204638	7.71751	3040.39	4148243	7.614	3036.99
OsHV-1/Thau.FRA/2022/Mg-S-09	MG-22-Th-S-09	41947496	802281	1.91258	580.133	791152	1.88605	579.214
