## Supplemental Table S3 for "Global diversity and dispersal routes of the *Ostreid herpesvirus type 1* infecting *Magallana gigas*"

### Sheet: Feuil1
Table S3. Summary of genomic architectures identified across analyzed samples. Reports of the different genomic architecture types detected, along with representative query examples. For each architecture, the structural classification is provided together with its estimated length and genomic coordinates in both the reference and query genomes (start and end positions). The table also indicates …
Genomic architecture	Query example	Type	Length	Start Postion in reference genome	End Postion in reference genome	Start Postion in query genome	End Postion in query genome	ORFs impacted	Divergence sum
GA2	2006_R_009	Inversion	8500	44716	53216	44716	53215	ORF36, ORF37, ORF38, ORF39, ORF40, ORF41, ORF42, ORF43	8711
GA2	2006_R_009	Insertion	92	61038	61038	61034	61126	NA
GA2	2006_R_009	Insertion	119	184204	184204	184296	184415	NA
GA3	OsHV-1 µVarA	Deletion	1391	10120	11511	10121	10121	ORF11	9650
GA3	OsHV-1 µVarA	Deletion	610	44663	45273	43280	43280	ORF36, ORF37, ORF38
GA3	OsHV-1 µVarA	Insertion	2675	53159	53159	51163	53838	ORF IN.1, ORF IN.2, ORF IN.3, ORF IN.4
GA3	OsHV-1 µVarA	Deletion	607	60388	60995	61067	61067	ORF48
GA3	OsHV-1 µVarA	Deletion	3548	85536	89084	85615	85615	NA
GA3	OsHV-1 µVarA	Deletion	732	167431	168163	163949	163949	ORF114
GA3	OsHV-1 µVarA	Insertion	87	173772	173772	169551	169638	NA
GA4	NZW17	Deletion	609	44666	45275	44664	44664	ORF36, ORF37, ORF38	10365
GA4	NZW17	Insertion	2667	53159	53159	52545	55212	ORF IN.1, ORF IN.2, ORF IN.3, ORF IN.4
GA4	NZW17	Deletion	602	60388	60990	62435	62435	ORF48
GA4	NZW17	Insertion	100	173773	173773	175150	175250	NA
GA4	NZW17	Insertion	419	175426	175611	176895	177314	ORF115
GA4	NZW17	Deletion	63	176720	176783	178432	178432	NA
GA4	NZW17	Deletion	69	177291	177360	178946	178946	NA
GA4	NZW17	Deletion	444	180126	180570	181722	181722	ORF117
GA4	NZW17	Deletion	5392	182874	188266	184037	184037	ORF120, ORF121, ORF122, ORF123
GA5	AUS02	Deletion	610	44663	45273	44664	44664	ORF36, ORF37, ORF38	12866
GA5	AUS02	Insertion	2662	53159	53159	52543	55205	ORF IN.1, ORF IN.2, ORF IN.3, ORF IN.4
GA5	AUS02	Deletion	603	60387	60990	62436	62436	ORF48
GA5	AUS02	Insertion	90	173773	173773	175164	175254	NA
GA5	AUS02	Insertion	426	175426	175611	176903	177329	ORF115
GA5	AUS02	Deletion	62	176721	176783	178440	178440	NA
GA5	AUS02	Deletion	65	177295	177360	178953	178953	NA
GA5	AUS02	Deletion	444	180127	180571	181722	181722	ORF117
GA5	AUS02	Translocation	1818	188262	190080	184035	185853	ORF124
GA5	AUS02	Inverted-Translocation	3837	182873	186710	189925	185858	ORF120, ORF121, ORF122, ORF123
GA5	AUS02	Insertion	462	183241	183241	189090	189552	NA
GA5	AUS02	Deletion	236	184490	184726	187843	187843	NA
GA5	AUS02	Deletion	1551	186710	188261	185853	185853	ORF123
GA6	Cor2	Deletion	1387	10122	11509	10121	10121	ORF11	18695
GA6	Cor2	Deletion	609	44667	45276	43280	43280	ORF36, ORF37, ORF38
GA6	Cor2	Insertion	2663	53159	53159	51164	53827	ORF IN.1, ORF IN.2, ORF IN.3, ORF IN.4
GA6	Cor2	Deletion	601	60390	60991	61052	61052	ORF48
GA6	Cor2	Deletion	1852	65845	67697	65906	65906	NA
GA6	Cor2	Deletion	3550	85536	89086	83746	83746	NA
GA6	Cor2	Insertion	90	173772	173772	168421	168511	NA
GA6	Cor2	Deletion	64	176719	176783	171460	171460	NA
GA6	Cor2	Deletion	441	180130	180571	174810	174810	ORF117
GA6	Cor2	Inverted-Translocation	2465	184245	186710	181182	178949	ORF120, ORF121, ORF122, ORF123
GA6	Cor2	Translocation	1813	188266	190079	177131	178945	ORF124
GA6	Cor2	Deletion	1368	182876	184244	177126	177126	ORF120-121
GA6	Cor2	Deletion	238	184578	184816	180846	180846	NA
GA6	Cor2	Deletion	1554	186711	188265	178948	178948	ORF123
