## Supplemental Table S4 for "Global diversity and dispersal routes of the *Ostreid herpesvirus type 1* infecting *Magallana gigas*"

### Sheet: Feuil1
Table S4. Recombination event detected in the analyzed genome. The table reports the genomic coordinates (start and end positions) of the recombination event, together with the corresponding length in base pairs (bp), defining the extent of the recombined region.
Start	End	Length (bp)
48	413	365
3907	7932	4025
11056	14246	3190
14266	14545	279
15578	21684	6106
45889	56981	11092
59541	71809	12268
112695	113058	363
114895	116048	1153
130832	130895	63
152920	167829	14909
172129	172233	104
174916	196039	21123
198163	198206	43
199958	200971	1013
