## Supplemental Table S5 for "Global diversity and dispersal routes of the *Ostreid herpesvirus type 1* infecting *Magallana gigas*"

### Sheet: Feuil1
Table S5: Maximum likelihood estimation values used to compare the different demographic and clock models. Values in bold correspond to the maximum MLE used to select the model for ancestral state. Reconstruction with Beast. PS: path sampling, SSS: stepping stone sampling.
	Strict Clock		Uncorrelated Relaxed Clock
	Constant Size	GMRF	Constant size	GMRF
PS	-17969.59922	-18020.63258	-17920.47852	-17810.75354
SSS	-17976.97131	-18032.95632	-17922.25148	-17820.08032
